# Transcription factor networks disproportionately enrich for heritability of blood cell phenotypes

**DOI:** 10.1101/2024.09.09.611392

**Authors:** Jorge Diego Martin-Rufino, Alexis Caulier, Seayoung Lee, Nicole Castano, Emily King, Samantha Joubran, Marcus Jones, Seth R. Goldman, Uma P. Arora, Lara Wahlster, Eric S. Lander, Vijay G. Sankaran

## Abstract

Most phenotype-associated genetic variants map to non-coding regulatory regions of the human genome. Moreover, variants associated with blood cell phenotypes are enriched in regulatory regions active during hematopoiesis. To systematically explore the nature of these regions, we developed a highly efficient strategy, Perturb-multiome, that makes it possible to simultaneously profile both chromatin accessibility and gene expression in single cells with CRISPR-mediated perturbation of a range of master transcription factors (TFs). This approach allowed us to examine the connection between TFs, accessible regions, and gene expression across the genome throughout hematopoietic differentiation. We discovered that variants within the TF-sensitive accessible chromatin regions, while representing less than 0.3% of the genome, show a ∼100-fold enrichment in heritability across certain blood cell phenotypes; this enrichment is strikingly higher than for other accessible chromatin regions. Our approach facilitates large-scale mechanistic understanding of phenotype-associated genetic variants by connecting key *cis*-regulatory elements and their target genes within gene regulatory networks.
