## Supplementary Table S1 for "Transcription factor networks disproportionately enrich for heritability of blood cell phenotypes"

### Sheet: Sheet1
Table S1. Sequence of sgRNAs cloned in CROP-seq vector and position of the cut site in the coding sequence of each target gene
sgRNA_ID	cut site (coding sequence)	sequence
AAVS1_2198	NA	GGGGCCACTAGGGACAGGAT
AAVS1_3543	NA	AAGTGGTTCATAAACCCACG
AAVS1_74	NA	ACACTTGCTAGTATGCCGTG
ATF4_343	343	AGATGACCTTCTGACCACGT
ATF4_406	406	TAATAAGCAGCCCCCCCAGA
ATF4_566	566	AGTGAAGTGGATATCACTGA
BCL11A_476	476	AGTGCAGAATATGCCCCGCA
BCL11A_686	686	TGTCTGCAATATGAATCCCA
BCL11A_752	752	TCAGTATCGAGAGAGGCTTC
FOSL1_106	106	TATTCCTTAGAAGTTCCACC
FOSL1_346	346	AAGGCGCGAGCGGAACAAGC
FOSL1_397	397	GGAACTGACCGACTTCCTGC
GATA1_187	187	TGCGGCACTGGCCTACTACA
GATA1_261	261	ACTGTATGGAGGGGATCCCA
GATA1_674	674	AGAGGCCGCAGGCGTTGCAT
GATA2_176	176	GAGCGGGGTTGGCATAGTAG
GATA2_562	562	TCCTGACCCTAGCACCACGG
GATA2_752	752	CAGCCGCCGGCACATAGGAG
GFI1B_140	140	GGTTTGGGAATAGAGTGCTA
GFI1B_413	413	GCACAAGAGGACTGCCGTAC
GFI1B_526	526	ATGCACTTCGAGCCCGTGAG
IRF1_170	170	CTGTGTGAATGGCCCAGCTC
IRF1_199	199	TCTAGGCCGATACAAAGCAG
IRF1_241	241	GTTCATGGCACAGCGAAAGT
IRF9_111	111	ATACAGCTAAGACCATGTTC
IRF9_325	325	GGATGTTGCTGAGCCCTACA
IRF9_81	81	GTATCATCCCAGCACACTCC
KLF1_347	347	GAGACTCTGGGCGCATATGC
KLF1_395	395	TTGGGTTCGGAGGATCACTC
KLF1_636	636	ACCCGGCGCCTCAGTACCAA
LDB1_141	141	AGGTATGTAGGCGGATACAT
LDB1_265	265	GGAGTGTGACAATCTCTGGT
LDB1_632	632	TCGAGTATCACACAGAGCTA
LMO2_351	351	TGAAGGCCATCGACCAGTAC
LMO2_428	428	CGGCGCCTCTACTACAAACT
LMO2_459	459	TCTGCCGGAGAGACTATCTC
MYB_136	136	ATGATTAGTTACCTCTTCCC
MYB_339	339	AGAAATACGGTCCGAAACGT
MYB_518	518	GAAATCGCAAAGCTACTGCC
NFE2_288	288	ATGTTGCCATAGGAGTATGG
NFE2_533	533	GTGAGTAGGGGTACTCCACT
NFE2_682	682	AGGGAGTCGGGATGAACGTC
NT_1	NA	ACGGAGGCTAAGCGTCGCAA
NT_2	NA	CGCTTCCGCGGCCCGTTCAA
NT_3	NA	ATCGTTTCCGCTTAACGGCG
PRDM16_1182	1182	GGCGACCACTCACATATGAA
PRDM16_204	204	ATGTAGACAGGGGCCTCGTA
PRDM16_379	379	AAAGGAGACAGACTTCGGAT
RUNX1_312	312	GCTCCGTGCTGCCTACGCAC
RUNX1_615	615	TGCTCCCCACAATAGGACAT
RUNX1_844	844	GTATTGGTAGGACTGATCGT
SNAI2_167	167	CGGTAGTCCACACAGTGATG
SNAI2_523	523	GGTCCGAATATGCATCTTCA
SNAI2_80	80	GATACGGGGAAATAATCACT
SOX12_162	162	TGTGGTCGCAGCACGAACGG
SOX12_268	268	GGAGAAGATCCCGTTCGTGC
SOX12_310	310	CAAGCACATGGCGGATTACC
SPI1_140	140	AGGCCCCGTACTCACCGCTA
SPI1_295	295	GCACGTCCTCGATACCCCCA
SPI1_69	69	TGGTATAGATCCGTGTCATA
TAL1_523	523	GAGACCTTCCCCCTATGAGA
TAL1_536	536	TATGAGATGGAGATTACTGA
TAL1_556	556	GAAGATACGCCGCACAACTT
