## Supplementary Table S5 for "Transcription factor networks disproportionately enrich for heritability of blood cell phenotypes"

### Sheet: Sheet1
Table S5. Sequence of oligonucleotides used for single-cell genotyping, to perform enrichment PCR of the sgRNA identity in Perturb-multiome, PCR and RT-qPCR
oligonucleotide_identifier	sequence
single_cell_genotyping_AMPL600204_F	TGCGTTGTCTCCTTTAGGTGA
single_cell_genotyping_AMPL600205_F	AAGAGGAAGATGGAAGCCGG
single_cell_genotyping_AMPL600206_F	AAGACCTTCGCCACGTCCT
single_cell_genotyping_AMPL600207_F	AGGATCTCATTCTTGCTGAGCTT
single_cell_genotyping_AMPL600208_F	CAGTTTGGGTTTGGAAAGTGGC
single_cell_genotyping_AMPL600209_F	GTCTCGGTGGTGGACTAAACA
single_cell_genotyping_AMPL600163_F	CCAGAAATTCTCATCTCTATACACATGG
single_cell_genotyping_AMPL648882_F	GCACCTGCCTTTACCTGAACAG
single_cell_genotyping_AMPL648883_F	GTACTTGACGCCGTCCTTGT
single_cell_genotyping_AMPL600213_F	AATTTTTCAGCAGCTCGATTCC
single_cell_genotyping_AMPL600214_F	CCAGAGTCCTTGGATACCTTTTCT
single_cell_genotyping_AMPL648886_F	GACTCTCTTCTCCAGAAACACAAG
single_cell_genotyping_AMPL600164_F	ACGTCTACCCATTCTTATTTCTGCA
single_cell_genotyping_AMPL600217_F	CACTGAAGAATGATTATACTGACTCATTAC
single_cell_genotyping_AMPL600218_F	AGGAAGACAGAATTATTTACCAGGCAC
single_cell_genotyping_AMPL600219_F	AGGGCTTCATTGTATCTCAGAGTAAC
single_cell_genotyping_AMPL648891_F	AGGTGTCAGATGGAGGAGGG
single_cell_genotyping_AMPL600167_F	AACCGTGGCTATTGATGCTG
single_cell_genotyping_AMPL600222_F	ATTCTACAAGCCTAGCTTCTCCT
single_cell_genotyping_AMPL600223_F	GCAGCAGAACTGGCAATCCA
single_cell_genotyping_AMPL600224_F	AAATAAAGATACAGCTTTGGGGAGC
single_cell_genotyping_AMPL606081_F	AGATATCCCCTGGCACTCCC
single_cell_genotyping_AMPL648897_F	TATTCTGTAGTCAGTTTGGTTGCC
single_cell_genotyping_AMPL600227_F	ATCCCTGCTGACATGCGG
single_cell_genotyping_AMPL600228_F	CAGGAAGCTGAGTTGGGTAAGAG
single_cell_genotyping_AMPL600229_F	AGAAGTCCTGGGAATCATTTATTCTT
single_cell_genotyping_AMPL648993_F	GGTGAGGAGGGGGCTACATA
single_cell_genotyping_AMPL600231_F	CTGTACTGAGGGTAGGTCAGAG
single_cell_genotyping_AMPL600232_F	CTGCCACCTTGTTTTTGCCC
single_cell_genotyping_AMPL600233_F	AGCTGGCAAGGTATAGTTGGA
single_cell_genotyping_AMPL600234_F	AATGTCCAGGAGGGCTAAGG
single_cell_genotyping_AMPL600235_F	GTTCCCTCCCAAAGTGTCAGT
single_cell_genotyping_AMPL600236_F	TCTTCCCTTGCTTTCTTTCCTAGG
single_cell_genotyping_AMPL600237_F	GTGTAGCTCTTGCCGCAA
single_cell_genotyping_AMPL600176_F	TTCTCTGTTCAGCCCTAAGAATCC
single_cell_genotyping_AMPL600177_F	TTAGAGGTTCTGGCAAGGAGAGA
single_cell_genotyping_AMPL600178_F	AAATCGCCAGATGAGGGCCT
single_cell_genotyping_AMPL600241_F	CGAGCGGCCACATCAAGA
single_cell_genotyping_AMPL600242_F	CAAAGAATGTGTTTTCAAGTGGCT
single_cell_genotyping_AMPL600243_F	TTAAAGGCAGTGGAGTGGTTCA
single_cell_genotyping_AMPL600244_F	CCAGTACCTTGAAAGCGATGG
single_cell_genotyping_AMPL648916_F	ATGCCTTCTCCGGGACAGA
single_cell_genotyping_AMPL600247_F	AGTTTGTGGATCCTGCTCTGGT
single_cell_genotyping_AMPL600248_F	GTTCTGGTAGCCTGTGGAAAAGC
single_cell_genotyping_AMPL600249_F	AAAAGGACAGGGAAGTTGAGGTG
single_cell_genotyping_TAMPL9054_F	AGGTCTTGAAAGGAGTGGGAA
single_cell_genotyping_TAMPL9055_F	GGGGAGGGGTTTTATGCGA
single_cell_genotyping_TAMPL9056_F	GCGACGTAAACGGCCACA
single_cell_genotyping_TAMPL9057_F	GGACGACGGCAACTACAAG
single_cell_genotyping_TAMPL9058_F	CACAACATCGAGGACGGC
single_cell_genotyping_TAMPL9059_F	CGAGCTGTACAAGTAAACGCG
single_cell_genotyping_TAMPL9060_F	TGGGCACTGACAATTCCGT
single_cell_genotyping_TAMPL9061_F	GGGGGACTGGAAGGGCTAAT
single_cell_genotyping_TAMPL9062_F	TGGGTAGTTTGCAGTTTTAAAATTATGT
single_cell_genotyping_TAMPL9063_F	GTCCTGTCCTCCACTCCAGAT
single_cell_genotyping_AMPL600204_R	ACTCTCGGAGCTCGAAGTCT
single_cell_genotyping_AMPL600205_R	ATTTGAACGCTCTCTCTGGCC
single_cell_genotyping_AMPL600206_R	TGCTTTATGAACAAACTGGGGC
single_cell_genotyping_AMPL600207_R	TTCCCAAGTTTCCCAATGTATGG
single_cell_genotyping_AMPL600208_R	CCGGATGCCTTCCCTATGTT
single_cell_genotyping_AMPL600209_R	GCACAGAACACTCATGGATTAAGAA
single_cell_genotyping_AMPL600163_R	ACGTTGTTTGTAGCTGTAGTGC
single_cell_genotyping_AMPL648882_R	ATGGAAAGTGGCAGTCCCCT
single_cell_genotyping_AMPL648883_R	GAGGCCCACTCTCTGTGTA
single_cell_genotyping_AMPL600213_R	ACAACTACATGGAACCCGCG
single_cell_genotyping_AMPL600214_R	AGCTGAGGATCCCTACCCAT
single_cell_genotyping_AMPL648886_R	AGATCCCATGGAAGCATGCT
single_cell_genotyping_AMPL600164_R	CTTGAGCACCTGTAGTTTAGTTGAA
single_cell_genotyping_AMPL600217_R	CAGGAGGTTTTCTTAACTTCTGGAT
single_cell_genotyping_AMPL600218_R	GCTATGTAGCTGGTTTATCTAATAAAACAC
single_cell_genotyping_AMPL600219_R	CCCAGTCTAGAAAATCTTTCAGCT
single_cell_genotyping_AMPL648891_R	AATTATTTTTGCCTTAATCTTCTCTCCC
single_cell_genotyping_AMPL600167_R	AGAGTCCCTTCATCCTTCCTCC
single_cell_genotyping_AMPL600222_R	TTGTTGCACTTCACACAGTGG
single_cell_genotyping_AMPL600223_R	CAGATGTCACAGGCGAAGG
single_cell_genotyping_AMPL600224_R	AGTCCATTTAGTCTCGGCTCC
single_cell_genotyping_AMPL606081_R	ACCCTATGGGATATCTTATGACACA
single_cell_genotyping_AMPL648897_R	CCCAATAATTCCTATCTTCAACCCC
single_cell_genotyping_AMPL600227_R	CAACACACACCGACTGCAG
single_cell_genotyping_AMPL600228_R	GAGAACAACTTCACGGAGCTC
single_cell_genotyping_AMPL600229_R	CCCTGACACCTCCTCTCTCAG
single_cell_genotyping_AMPL648993_R	AGTTCCAGGCAGCCAGTAGC
single_cell_genotyping_AMPL600231_R	TAGACAGCAGTGTAGCCTCTG
single_cell_genotyping_AMPL600232_R	AGACCCCCTTGGCCTTAGA
single_cell_genotyping_AMPL600233_R	ACCTAAGCCCCAAGAAGACC
single_cell_genotyping_AMPL600234_R	TACTGCCCCTGCTCAATCCA
single_cell_genotyping_AMPL600235_R	TGAAGAAGGCAGCATCCTGGT
single_cell_genotyping_AMPL600236_R	GTCTAGCAGTGGTTGGACAAG
single_cell_genotyping_AMPL600237_R	CCTCAGTACCAAGGGCACT
single_cell_genotyping_AMPL600176_R	TTCTCGTCCTGCATCCTTCTC
single_cell_genotyping_AMPL600177_R	TTAATGTGGCTCTGGTTCTGGG
single_cell_genotyping_AMPL600178_R	AACAAAACAACTCTGCCTCTCCC
single_cell_genotyping_AMPL600241_R	CCCCCTTGCTCTTTTTGCG
single_cell_genotyping_AMPL600242_R	CCCCACTTTACATATAATTGACCTTTCTG
single_cell_genotyping_AMPL600243_R	CCCAGTTTTAGGAAATCCACAATAC
single_cell_genotyping_AMPL600244_R	GCAAGATGAGCGAGGCGT
single_cell_genotyping_AMPL648916_R	GGCAACCTGGTCGGGTTTT
single_cell_genotyping_AMPL600247_R	ATGCCAAGACAGCCACTCAA
single_cell_genotyping_AMPL600248_R	ACACAGTTGAGGCAGGGTAGA
single_cell_genotyping_AMPL600249_R	TCTTACCAGGCGCTTCTTGG
single_cell_genotyping_TAMPL9054_R	CTTACCTGTGTTCTGGCGG
single_cell_genotyping_TAMPL9055_R	GTCCAGCTCGACCAGGAT
single_cell_genotyping_TAMPL9056_R	TTGAAGCTGATGGTGCGC
single_cell_genotyping_TAMPL9057_R	GCGGATCTTGAAGTTCGCC
single_cell_genotyping_TAMPL9058_R	TCCATGCCGTGAGTGATCC
single_cell_genotyping_TAMPL9059_R	GCGTCAGCAAACACAGTGC
single_cell_genotyping_TAMPL9060_R	AGCTGCCTTGTAAGTCATTGG
single_cell_genotyping_TAMPL9061_R	TCTACGTCACGTATTTTGTACTAATATCT
single_cell_genotyping_TAMPL9062_R	TTCAAGTTGATAACGGACTAGCC
single_cell_genotyping_TAMPL9063_R	GAGACCCCAGATAGGACTCTG
R_NGS_PCR1_CROPseq	GACGTGTGCTCTTCCGATCTCGGTGCCACTTTTTCAAGTTG
F_NGS_PCR1_CROPseq_stg_0	CACGACGCTCTTCCGATCTTTGTGGAAAGGACGAAACACCG
F_NGS_PCR1_CROPseq_stg_1	CACGACGCTCTTCCGATCTCTTGTGGAAAGGACGAAACACCG
F_NGS_PCR1_CROPseq_stg_2	CACGACGCTCTTCCGATCTGCTTGTGGAAAGGACGAAACACCG
F_NGS_PCR1_CROPseq_stg_3	CACGACGCTCTTCCGATCTAGCTTGTGGAAAGGACGAAACACCG
F_NGS_PCR1_CROPseq_stg_4	CACGACGCTCTTCCGATCTCAACTTGTGGAAAGGACGAAACACCG
CROPseq_PCR1_For	/5Biosg/UAUAGTGACTGGAGTTCAGACGTGTGCTCTTCCGATCTCGATTTCTTGGCTTTATATATCTTGTG
CROPseq_PCR1_Rev	CTACACGACGCTCTTCCGAT*C*T
PCR2_Universal Illumina adapter P5	AATGATACGGCGACCACCGAGATCTACACTCTTTCCCTACACGACGCTC
PCR2_Universal Illumina adapter P7	CAAGCAGAAGACGGCATACGAGATXXXXXXXXGTGACTGGAGTTCAGACGTGTGCTCTTCCGATCT
Custom_sequencing_primer_R2_CROPseq	CGATTTCTTGGCTTTATATATCTTGTGGAAAGGACGAAACACCG
HPRT1_cDNA_Fwd	TGCTGAGGATTTGGAAAGGGT
HPRT1_cDNA_Rev	GGGCTACAATGTGATGGCCT
GAPDH_cDNA_Fwd	AGAAGGCTGGGGCTCATTT
GAPDH_cDNA_Rev	TGAGTCCTTCCACGATACCA
CPEB4_cDNA_Fwd	TTCCGGATCGCCCCAGGACATT
CPEB4_cDNA_Rev	TGATCCCCACGGCCATCATCCA
CPEB4_enh_del_For	GCTTCCCCTCCCCACCTGTGTT
CPEB4_enh_del_Rev	ACCTCCCTGCTTGCATTTGCCC
Enh_CPEB4_NGS_For	CACGACGCTCTTCCGATCTTTCAAGGGTTGCATTGGCCCCC
Enh_CPEB4_NGS_Rev	GACGTGTGCTCTTCCGATCTATCCCTTCCCCCACAGAGCAGG
